# Hoi1 targets the yeast BLTP2 protein to ER-PM contact sites to regulate lipid homeostasis

**DOI:** 10.1101/2025.02.11.637747

**Authors:** Samantha K. Dziurdzik, Vaishnavi Sridhar, Hailey Eng, Sarah D. Neuman, Junran Yan, Michael Davey, Stefan Taubert, Arash Bashirullah, Elizabeth Conibear

**Affiliations:** Centre for Molecular Medicine and Therapeutics, British Columbia Children’s Hospital Research Institute, University of British Columbia, Vancouver, Canada V5Z 4H4; Department of Medical Genetics, University of British Columbia, Vancouver, Canada V6H 3N1; Department of Cellular and Physiological Sciences, University of British Columbia, Vancouver, Canada V6H 3N1; Division of Pharmaceutical Sciences, University of Wisconsin-Madison, Madison, WI 53705-2222, USA

## Abstract

Membrane contact sites between organelles are important for maintaining cellular lipid homeostasis. Members of the recently identified family of bridge-like lipid transfer proteins (BLTPs) span opposing membranes at these contact sites to enable the rapid transfer of bulk lipids between organelles. While the VPS13 and ATG2 family members use organelle-specific adaptors for membrane targeting, the mechanisms that regulate other bridge-like transporters remain unknown. Here, we identify the conserved protein Ybl086c, which we name Hoi1 (Hob interactor 1), as an adaptor that targets the yeast BLTP2-like proteins Fmp27/Hob1 and Hob2 to ER-PM contact sites. Two separate Hoi1 domains interface with alpha-helical projections that decorate the central hydrophobic channel on Fmp27, and loss of these interactions disrupts cellular sterol homeostasis. The mutant phenotypes of BLTP2 and HOI1 orthologs indicate these proteins act in a shared pathway in worms and flies. Together, this suggests that Hoi1-mediated recruitment of BLTP2-like proteins represents an evolutionarily conserved mechanism for regulating lipid transport at membrane contact sites.
