## Supplemental Table 2 for "Hoi1 targets the yeast BLTP2 protein to ER-PM contact sites to regulate lipid homeostasis"

### Sheet: Strains
Yeast strains used in this study
Strain ID	Genotype	Source
BY4741	MATa his3Δ1 leu2Δ0 met15Δ0 ura3Δ0	Giaever et al., 2002
5437	BY4741 YPR117W-3HA::hphNT1 ybl086cΔ::KanMX6	This study
5483	BY4741 FMP27-ENVY::SpHIS5 ybl086cΔ::KanMX6	This study
5486	BY4741 kanMX4::ADH1pr-YBL086C-3HA::hphNT1 FMP27-ENVY::SpHIS5	This study
5488	BY4741 kanMX4::ADH1pr-YBL086c-3HA::hphNT1	This study
5490	BY4741 FMP27-3HA::hphNT1 ybl086cΔ::KanMX6	This study
5491	BY4741 fmp27Δ::hphNT1 ybl086cΔ::KanMX6	This study
5497	BY4741 fmp27Δ::KanMX6 ypr117wΔ::hphNT1	This study
5501	BY4741 YBL086c-3HA::hphNT1	This study
5507	BY4741 FMP27-ENVY::SpHIS5	This study
5508	BY4741 YBL086C-ENVY::SpHIS5	This study
5510	BY4741 FMP27-ENVY::SpHIS5 YBL086C-3HA::hphNT1	This study
5511	BY4741 FMP27-3HA::hphNT1	This study
5514	BY4741 ymr102cΔ::KanMX6	This study
5534	BY4741 natMX4::ADH1pr-FMP27-ENVY::SpHIS5	This study
5536	BY4741 SEC63-ymScarletI::CaURA3	This study
5537	BY4741 FMP27-ENVY::SpHIS5 SEC63-ymScarletI::CaURA3	This study
5601	BY4741 YPR117W-ENVY::SpHIS5	This study
5623	BY4741 natMX4::ADH1pr-FMP27-ENVY::SpHIS5 SEC63-ymScarletI::CaURA3	This study
5624	BY4741 natMX4::ADH1pr-FMP27-ENVY::SpHIS5 YBL086C-3HA::hphNT1	This study
5626	BY4741 fmp27Δ::KanMX6	This study
5627	BY4741 ypr117wΔ::KanMX6	This study
5628	BY4741 ybl086cΔ::KanMX6	This study
5629	BY4741 fmp27Δ::KanMX6 YBL086C-ENVY::SpHIS5	This study
5632	BY4741 natMX4::ADH1pr-FMP27 kanMX4::ADH1pr-YBL086C	This study
5657	BY4741 NATR::ADH-FMP27-ENVY::SpHIS5 KANR::ADH1pr-YBL086C-3HA::hphNT1	This study
5659	BY4741 NATMX4::ADH1pr-YBL086C	This study
5660	BY4741 kanMX4::ADH1pr-FMP27	This study
5672	BY4741 natNT2::ADH1pr-YBL086C-ymScarletI::CaURA3	This study
5673	BY4741 kanMX4::ADH1pr-FMP27 natNT2::ADH1pr-YBL086C-ymScarletI::CaURA3	This study
5739	BY4741 natMX4::ADH1pr-FMP27-ENVY(1-1911)::SpHIS5	This study
5744	BY4741 natMX4::ADH1pr-FMP27(1-996)-ENVY::SpHIS5	This study
5764	BY4741 natMX4::ADH1pr-FMP27(1-1296)-ENVY::SpHIS5	This study
5765	BY4741 natMX4::ADH1pr-FMP27-ENVY(1-2358)::SpHIS5	This study
5781	BY4741 FMP27^737ymNeonGreen TCB3-ymScarletI::CaURA3	This study
5782	BY4741 FMP27^737ymNeonGreen SEC63-ymScarletI::CaURA3	This study
5785	BY4741 kanMX4::ADH1pr-FMP27^737ymNeonGreen natMX4::ADH1pr-YBL086C	This study
5786	BY4741 kanMX4::ADH1pr-FMP27^737ymNeonGreen natMX4::ADH1pr-YBL086C-ymScarletI::CaURA3	This study
5792	BY4741 natMX4::ADH1pr-FMP27(1-1483)-ENVY::SpHIS5	This study
5793	BY4741 natMX4::ADH1pr-FMP27-ENVY(1-2229)::SpHIS5	This study
5795	BY4741 FMP27^737ymNeonGreen ybl086c∆::KanMX6 SEC63-ymScarletI::CaURA3	This study
5796	BY4741 YBL086C-ENVY::SpHIS5 SEC63-ymScarletI::CaURA3	This study
5797	BY4741 YBL086C-ENVY::SpHIS5 fmp27Δ::KanMX6 SEC63-ymScarletI::CaURA3	This study
5799	BY4741 SEC63-ymScarletI::CaURA3	This study
5800	BY4741 sfGFP-SCS2 SEC63-ymScarletI::CaURA3	This study
5801	BY4741 TCB3-EGFP::hisMX6 SEC63-ymScarletI::CaURA3	This study
5802	BY4741 FMP27-ENVY::SpHIS5 SEC63-ymScarletI::CaURA3	This study
5804	MATalpha his3Δ200 leu2Δ3,112 ura3Δ52 lys2Δ801 rtn1Δ::kanMX6 yop1Δ::hphNT1 sfGFP-SCS2 SEC63-ymScarletI::CaURA3	This study
5805	MATalpha his3Δ200 leu2Δ3,112 ura3Δ52 lys2Δ801 rtn1Δ::kanMX6 yop1Δ::hphNT1 TCB3-EGFP::hisMX6 SEC63-ymScarletI::CaURA3	This study
5806	MATalpha his3Δ200 leu2Δ3,112 ura3Δ52 lys2Δ801 rtn1Δ::kanMX6 yop1Δ::hphNT1 FMP27-ENVY::SpHIS5 SEC63-ymScarletI::CaURA3	This study
5800	MATalpha his3Δ200 leu2Δ3,112 ura3Δ52 lys2Δ801 sfGFP-SCS2 SEC63-ymScarletI::CaURA3	This study
5801	MATalpha his3Δ200 leu2Δ3,112 ura3Δ52 lys2Δ801 TCB3-EGFP::hisMX6 SEC63-ymScarletI::CaURA3	This study
5802	MATalpha his3Δ200 leu2Δ3,112 ura3Δ52 lys2Δ801 FMP27-ENVY::SpHIS5 SEC63-ymScarletI::CaURA3	This study
5814	BY4741 natMX4::ADH1pr-FMP27(1-1381)-ENVY::SpHIS5	This study
5815	BY4741 natMX4::ADH1pr-FMP27(1-1630)-ENVY::SpHIS5	This study
5816	BY4741 natMX4::ADH1pr-FMP27-ENVY(1-1763)::SpHIS5	This study
5817	BY4741 natMX4::ADH1pr-FMP27-ENVY(1-1973)::SpHIS5	This study
5902	BY4741 natMX4::ADH1pr-FMP27(1-1834)-ENVY::SpHIS5	This study
5923	BY4741 kanMX4::ADH1pr-FMP27 ybl086c∆::natMX4	This study
5952	BY4741 kanMX4::ADH1pr-FMP27^737ymNeonGreen SEC63-ymScarletI::CaURA3	This study
5953	BY4741 kanMX4::ADH1pr-FMP27^737ymNeonGreen natMX4::ADH1-YBL086C SEC63-ymScarletI::CaURA3	This study
5956	BY4741 ybl086cΔ::KanMX6 FF21::TEF1-mCherry-D4H FF18::RPL18B-NeonGreen-2xPH(PLCδ)	This study
5957	BY4741 fmp27∆::KanMX6 ypr117wΔ::natMX4 FF21::TEF1-mCherry-D4H FF18::RPL18B-NeonGreen-2xPH(PLCδ)	This study
5958	BY4741 fmp27Δ::KanMX6 FF21::TEF1-mCherry-D4H FF18::RPL18B-NeonGreen-2xPH(PLCδ)	This study
5965	BY4741 FF21::TEF1-mCherry-D4H FF18::RPL18B-NeonGreen-2xPH(PLCδ)	This study
5969	BY4741 laf1Δ::KanMX6 FF21::TEF1-mCherry-D4H FF18::RPL18B-NeonGreen-2xPH(PLCδ)	This study
5970	BY4741 kanMX4::ADH1pr-FMP27 natMX4::ADH1pr-YBL086C FF21::TEF1-mCherry-D4H FF18::RPL18B-NeonGreen-2xPH(PLCδ)	This study
5976	BY4741 laf1∆::KanMX6 ybl086c∆::natMX4 FF21::TEF1-mCherry-D4H FF18::RPL18B-NeonGreen-2xPH(PLCδ)	This study
5986	BY4741 natMX4::ADH1pr-FMP27(N1185A,S1189A,K1192A,R1193A)-ENVY::SpHIS5	This study
6079	BY4741 natMX4::ADH1pr-FMP27(K1090D,E1093K,R1097D,K1192D,E1196K)-ENVY::SpHIS5	This study
6089	BY4741 FF21::TEF1-mCherry-D4H FF18::RPL18B-NeonGreen-2xPH(PLCδ), YBL086c(L182A K183A V187A N188A)	This study
6100	BY4741 kanMX4::ADH1pr-FMP27 natNT2::ADH1pr-ybl086c(L182A K183A V187A N188A)-Scarlet::CaURA3	This study
6101	BY4741 kanMX4::ADH1pr-FMP27 natNT2::ADH1pr-ybl086c(L182A K183A)-Scarlet::CaURA3	This study

### Sheet: Plasmids
Plasmids used in this study
Plasmid	Description	Source or Reference
LC 695	pRS413 (HIS3, CEN)	ATCC (#87518) 2/1/00
LC 1407	pRS415 (LEU2, CEN)	ATCC (#87520) 2/1/00
LC 3450	pRS413-UTR-YBL086C-ENVY (HIS3,CEN)	This study
LC 3477	pRS413-UTR-YBL086C (216-466)-ENVY (HIS3,CEN)	This study
LC 3524	pRS413-UTR-YBL086C (1-216)-ENVY (HIS3, CEN)	This study
LC 3578	pRS415-GPD-mCh-2xPH(PLCδ) (LEU2, CEN)	Gift from Chris Stefan (University College London, UK)*
LC 3581	pRS416-ADH-FMP27(1-28)-ENVY (LEU2,CEN)	This study
LC 3606	pRS415-GPD-mCherry-2XPHPLC-YBL086C (LEU2, CEN)	This study
LC 3607	pRS415-GPD-mCherry-2xPH(PLCδ)-YBL086C (216-466) (LEU2, CEN)	This study
LC 3609	pRS415-GPD-mCherry-2xPH(PLCδ)-YBL086C (1-216) (LEU2, CEN)	This study
LC 3610	pRS415-GPD-mCherry-2xPH(PLCδ)-YBL086C (245-466) (LEU2, CEN)	This study
LC 3636	pRS415-GPD-mCherry-2xPH(PLCδ)-YBL086C (345-466) (LEU2, CEN)	This study
LC 3665	pRS415-GPD-mCherry-2xPH(PLCδ)-YBL086C (216-245) (LEU2, CEN)	This study
LC 3672	pRS415-GPD-mCherry-2xPH(PLCδ)-YBL086C (245-345) (LEU2, CEN)	This study
LC 3673	pRS415-GPD-mCherry-2xPH(PLCδ)-YBL086C (216-345) (LEU2, CEN)	This study
LC 3674	pRS415-GPD-mCherry-2xPH(PLCδ)-YBL086C (216-455) (LEU2, CEN)	This study
LC 3675	pRS415-GPD-mCherry-2xPH(PLCδ)-YBL086C (245-455) (LEU2, CEN)	This study
LC 3676	pRS415-GPD-mCherry-2xPH(PLCδ)-YBL086C (345-455) (LEU2, CEN)	This study
LC 3687	pRS415-GPD-mCh-2xPH(PLCδ)-YBL086C delta 304-315 (LEU2, CEN)	This study
LC 3688	pRS415-GPD-mCh-2xPH(PLCδ)-YBL086C delta 326-336 (LEU2, CEN)	This study
LC 3701	pRS415-GPD-mCh-2xPH(PLCδ)-YBL086C (245-295) (LEU2, CEN)	This study
LC 3702	pRS415-GPD-mCh-2xPH(PLCδ)-YBL086C (295-320) (LEU2, CEN)	This study
LC 3703	pRS415-GPD-mCh-2xPH(PLCδ)-YBL086C (320-345) (LEU2, CEN)	This study
LC 3704	pRS415-GPD-mCh-2xPH(PLCδ)-YBL086C (295-345) (LEU2, CEN)	This study
LC 3779	pRS413-UTR-YBL086C (15A)-ENVY (HIS3,CEN)	This study
LC 3782	pRS415-GPD-mCh-2xPH(PLCδ)-YBL086C (15A) (LEU2, CEN)	This study
*Omnus, D. J., Cadou, A., Thomas, F. B., Bader, J. M., Soh, N., Chung, G., Vaughan, A. N., & Stefan, C. J. (2020). A heat-sensitive Osh protein controls PI4P polarity. BMC biology, 18(1), 28.

### Sheet: Primers
	Primers Used in Yeast Strain and Plasmid Construction
	Yeast Strain(s)	Primer ID	Primer Sequence
	LC 5507 FMP27-ENVY::HIS3	LC 4675 YLR454W (FMP27) F5	GAAGCAACTCACAACTTATAATTCCTACACGGAGCCTGAAGAACTTCGT GGTGACGGTGCTGGTTTA
		LC 4676 YLR454W (FMP27) R3	GATGCTACATTAAGAGATATGAAAAACTATAAATTTTTTTTGAATGTTT TCGATGAATTCGAGCTCG
	LC 5508 YBL086C-ENVY::HIS3	LC 4921 YBL086C F5	CAGATAGAATAAGAGAAAACAAAAACTGGTCTATAATAACCCCATCGGGCGGTGACGGTGCTGGTTTA
		LC 4922 YBL086C R3	CAGATAGAATAAGAGAAAACAAAAACTGGTCTATAATAACCCCATCGGGCATCGATGAATTCGAGCTCG
	LC 5501 YBL086C-3HA::HPHR	LC 5018 YBL086C S3	TTTAACAGATAGAATAAGAGAAAACAAAAACTGGTCTATAATAACCCCATCGGGC CGTACGCTGCAGGTCGAC
		LC 5019 YBL086C S2	GCAAGCTTAAGATTATAATTACATAAAACAATACAAATATT ATCGATGAATTCGAGCTCG
	LC 5511 FMP27-3HA::HPHR	LC 5070 FMP27 S3	ACCACTGAAGCAACTCACAACTTATAATTCCTACACGGAGCCTGAAGAACTTCGT CGTACGCTGCAGGTCGAC
		LC 5071 FMP27 S2	AAGAGATATGAAAAACTATAAATTTTTTTTGAATGTTTTTA ATCGATGAATTCGAGCTCG
	LC 5623 NAT::ADH-FMP27-ENVY::HIS3 SEC63-SCARLET::URA3	LC 5580 Sec63 F5	CTGATATCGATACGGATACAGAAGCTGAAGATGATGAATCACCAGAA GGTGACGGTGCTGGTTTA
		LC 5581 Sec63 R3	GATGAAATATATACGTCTAAGAGCTAAAATGAAAAACTATACTAATCACTTATAT TCGATGAATTCGAGCTCG
		LC 4675 YLR454W (FMP27) F5	GAAGCAACTCACAACTTATAATTCCTACACGGAGCCTGAAGAACTTCGT GGTGACGGTGCTGGTTTA
		LC 4676 YLR454W (FMP27) R3	GATGCTACATTAAGAGATATGAAAAACTATAAATTTTTTTTGAATGTTT TCGATGAATTCGAGCTCG
		LC 5010 FMP27 S1	CATAAGAATCCTTAGAAAAGCCCTTTACCTCGGTATATGTAG CGTACGCTGCAGGTCGAC
		LC 5011 FMP27 S4	CTGCAAATATAAGCCACTTGTACAGTAGAACATTAATCGGAAACATCATCGATGAATTCTCTGTCG
	LC 5536 SEC63-SCARLET::URA3	LC 5580 Sec63 F5	CTGATATCGATACGGATACAGAAGCTGAAGATGATGAATCACCAGAA GGTGACGGTGCTGGTTTA
		LC 5581 Sec63 R3	GATGAAATATATACGTCTAAGAGCTAAAATGAAAAACTATACTAATCACTTATAT TCGATGAATTCGAGCTCG
	LC 5537 FMP27-ENVY::HIS3 SEC63-SCARLET::URA3	LC 5580 Sec63 F5	CTGATATCGATACGGATACAGAAGCTGAAGATGATGAATCACCAGAA GGTGACGGTGCTGGTTTA
		LC 5581 Sec63 R3	GATGAAATATATACGTCTAAGAGCTAAAATGAAAAACTATACTAATCACTTATAT TCGATGAATTCGAGCTCG
		LC 4675 YLR454W (FMP27) F5	GAAGCAACTCACAACTTATAATTCCTACACGGAGCCTGAAGAACTTCGT GGTGACGGTGCTGGTTTA
		LC 4676 YLR454W (FMP27) R3	GATGCTACATTAAGAGATATGAAAAACTATAAATTTTTTTTGAATGTTT TCGATGAATTCGAGCTCG
	LC 5626 fmp27∆::KANR	LC 4935 fmp27 KANMXF	AATTAGATCAGAACATAAGAATCCTTAGAAAAGCCCTTTACCTCGGTATATGTAG ACATGGAGGCCCAGAATACCCT
		LC 4936 fmp27 KANMXR	TGTATGATGCTACATTAAGAGATATGAAAAACTATAAATTTTTTTTGAATGTTTCAGTATAGCGACCAGCATTCAC
	LC 5627 ypr117w∆::KANR	LC 4939 ypr117w KANMX F	TCCATAATATCTAGTAGCTGGAGTATCCTGTTTATTGCAAGAAAAAAAATCTACA ACATGGAGGCCCAGAATACCCT
		LC 4940 ypr117w KANMX R	ATACAATTACTATATAACTGAAGAATATTTACGCTAGACACATGTGTGTGTTTCC CAGTATAGCGACCAGCATTCAC
	LC 5628 ybl086c∆::KANR	LC 4937 ybl086c KANMXF	GCTTAGAAGTATTAGGTACCCAAGAAAGGTATAATACCGCTCACAAAATATTAAG ACATGGAGGCCCAGAATACCCT
		LC 4938 ybl086c KANMXR	TAGTGATTGGTATTGCAAGCTTAAGATTATAATTACATAAAACAATACAAATATT CAGTATAGCGACCAGCATTCAC
	LC 5629 fmp27Δ::KANR YBL086C-ENVY::HIS3	LC 4921 YBL086C F5	CAGATAGAATAAGAGAAAACAAAAACTGGTCTATAATAACCCCATCGGGCGGTGACGGTGCTGGTTTA
		LC 4922 YBL086C R3	CAGATAGAATAAGAGAAAACAAAAACTGGTCTATAATAACCCCATCGGGCATCGATGAATTCGAGCTCG
		LC 4935 fmp27 KANMXF	AATTAGATCAGAACATAAGAATCCTTAGAAAAGCCCTTTACCTCGGTATATGTAG ACATGGAGGCCCAGAATACCCT
		LC 4936 fmp27 KANMXR	TGTATGATGCTACATTAAGAGATATGAAAAACTATAAATTTTTTTTGAATGTTTCAGTATAGCGACCAGCATTCAC
	LC 5437 YPR117W-3HA::hph ybl086cΔ::KANR	LC 4937 ybl086c KANMXF	GCTTAGAAGTATTAGGTACCCAAGAAAGGTATAATACCGCTCACAAAATATTAAG ACATGGAGGCCCAGAATACCCT
		LC 4938 ybl086c KANMXR	TAGTGATTGGTATTGCAAGCTTAAGATTATAATTACATAAAACAATACAAATATT CAGTATAGCGACCAGCATTCAC
		LC 5073 YPR117W S2	CTGAAGAATATTTACGCTAGACACATGTGTGTGTTTCCTCA ATCGATGAATTCGAGCTCG
		LC 5072 YPR117W S3	TGGAAATGGAGTAAAGCCATTTTACCCTGTTACGAGTGAGTTTTCAAAAAATAAA CGTACGCTGCAGGTCGAC
	LC 5534 NAT::ADH-FMP27-ENVY::HIS3	LC 5010 FMP27 S1	CATAAGAATCCTTAGAAAAGCCCTTTACCTCGGTATATGTAG CGTACGCTGCAGGTCGAC
		LC 5011 FMP27 S4	CTGCAAATATAAGCCACTTGTACAGTAGAACATTAATCGGAAACATCATCGATGAATTCTCTGTCG
		LC 4675 YLR454W (FMP27) F5	GAAGCAACTCACAACTTATAATTCCTACACGGAGCCTGAAGAACTTCGT GGTGACGGTGCTGGTTTA
		LC 4676 YLR454W (FMP27) R3	GATGCTACATTAAGAGATATGAAAAACTATAAATTTTTTTTGAATGTTT TCGATGAATTCGAGCTCG
	LC 5514 ymr102cΔ::KANR	LC 4952 ymr102c KANMX F	CTCTTGGCATATTGTATACGGTAGTGGCGTATAATATAGTACGAGAATTAGAAAT ACATGGAGGCCCAGAATACCCT
		LC 4953 ymr102c KANMX R	AAGATTAATATGCATTTAAAGGTATCATCCACGGAAAAAAAATACTCCATCAGCG CAGTATAGCGACCAGCATTCAC
	LC 5497 fmp27Δ::KANR ypr117wΔ::HPHR	LC 5073 YPR117W S2	CTGAAGAATATTTACGCTAGACACATGTGTGTGTTTCCTCA ATCGATGAATTCGAGCTCG
		LC 4510 YPR117W S1	CCATAATATCTAGTAGCTGGAGTATCCTGTTTATTGCAAGAAAAAAAATCTACACGTACGCTGCAGGTCGAC
		LC 4935 fmp27 KANMXF	AATTAGATCAGAACATAAGAATCCTTAGAAAAGCCCTTTACCTCGGTATATGTAG ACATGGAGGCCCAGAATACCCT
		LC 4936 fmp27 KANMXR	TGTATGATGCTACATTAAGAGATATGAAAAACTATAAATTTTTTTTGAATGTTTCAGTATAGCGACCAGCATTCAC
	LC 5491 fmp27Δ::HPHR ybl086cΔ::KANR	LC 5071 FMP27 S2	AAGAGATATGAAAAACTATAAATTTTTTTTGAATGTTTTTA ATCGATGAATTCGAGCTCG
		LC 5010 FMP27 S1	CATAAGAATCCTTAGAAAAGCCCTTTACCTCGGTATATGTAG CGTACGCTGCAGGTCGAC
		LC 4937 ybl086c KANMXF	GCTTAGAAGTATTAGGTACCCAAGAAAGGTATAATACCGCTCACAAAATATTAAG ACATGGAGGCCCAGAATACCCT
		LC 4938 ybl086c KANMXR	TAGTGATTGGTATTGCAAGCTTAAGATTATAATTACATAAAACAATACAAATATT CAGTATAGCGACCAGCATTCAC
	LC 5510 FMP27-ENVY::HIS3 YBL086C-3HA::HPHR	LC 5018 YBL086C S3	TTTAACAGATAGAATAAGAGAAAACAAAAACTGGTCTATAATAACCCCATCGGGC CGTACGCTGCAGGTCGAC
		LC 5019 YBL086C S2	GCAAGCTTAAGATTATAATTACATAAAACAATACAAATATT ATCGATGAATTCGAGCTCG
		LC 4675 YLR454W (FMP27) F5	GAAGCAACTCACAACTTATAATTCCTACACGGAGCCTGAAGAACTTCGT GGTGACGGTGCTGGTTTA
		LC 4676 YLR454W (FMP27) R3	GATGCTACATTAAGAGATATGAAAAACTATAAATTTTTTTTGAATGTTT TCGATGAATTCGAGCTCG
	LC 5490 Fmp27-3HA::hph ybl086cΔ::KANR	LC 4937 ybl086c KANMXF	GCTTAGAAGTATTAGGTACCCAAGAAAGGTATAATACCGCTCACAAAATATTAAG ACATGGAGGCCCAGAATACCCT
		LC 4938 ybl086c KANMXR	TAGTGATTGGTATTGCAAGCTTAAGATTATAATTACATAAAACAATACAAATATT CAGTATAGCGACCAGCATTCAC
		LC 5070 FMP27 S3	ACCACTGAAGCAACTCACAACTTATAATTCCTACACGGAGCCTGAAGAACTTCGT CGTACGCTGCAGGTCGAC
		LC 5071 FMP27 S2	AAGAGATATGAAAAACTATAAATTTTTTTTGAATGTTTTTA ATCGATGAATTCGAGCTCG
	LC 5632 NATR::ADH-FMP27 KANR::ADH-YBL086C	LC 5037 YBL086C S1	AGGTACCCAAGAAAGGTATAATACCGCTCACAAAATATTAAG CGTACGCTGCAGGTCGAC
		LC 5038 YBL086C S4	ACTTTGGTCTTTTTGCCTTGCTATTATGATTAAATGGCAT CATCGATGAATTCTCTGTCG
		LC 5010 FMP27 S1	CATAAGAATCCTTAGAAAAGCCCTTTACCTCGGTATATGTAG CGTACGCTGCAGGTCGAC
		LC 5011 FMP27 S4	CTGCAAATATAAGCCACTTGTACAGTAGAACATTAATCGGAAACATCATCGATGAATTCTCTGTCG
	LC 5624 NATR::ADH-FMP27-ENVY::HIS3 YBL086C-3HA::HPHR	LC 5018 YBL086C S3	TTTAACAGATAGAATAAGAGAAAACAAAAACTGGTCTATAATAACCCCATCGGGC CGTACGCTGCAGGTCGAC
		LC 5019 YBL086C S2	GCAAGCTTAAGATTATAATTACATAAAACAATACAAATATT ATCGATGAATTCGAGCTCG
		LC 5010 FMP27 S1	CATAAGAATCCTTAGAAAAGCCCTTTACCTCGGTATATGTAG CGTACGCTGCAGGTCGAC
		LC 5011 FMP27 S4	CTGCAAATATAAGCCACTTGTACAGTAGAACATTAATCGGAAACATCATCGATGAATTCTCTGTCG
		LC 4675 YLR454W (FMP27) F5	GAAGCAACTCACAACTTATAATTCCTACACGGAGCCTGAAGAACTTCGT GGTGACGGTGCTGGTTTA
		LC 4676 YLR454W (FMP27) R3	GATGCTACATTAAGAGATATGAAAAACTATAAATTTTTTTTGAATGTTT TCGATGAATTCGAGCTCG
	LC 5486 FMP27-ENVY::HIS3 KANR::ADH-YBL086C-3HA::HPHR	LC 5037 YBL086C S1	AGGTACCCAAGAAAGGTATAATACCGCTCACAAAATATTAAG CGTACGCTGCAGGTCGAC
		LC 5038 YBL086C S4	ACTTTGGTCTTTTTGCCTTGCTATTATGATTAAATGGCAT CATCGATGAATTCTCTGTCG
		LC 4675 YLR454W (FMP27) F5	GAAGCAACTCACAACTTATAATTCCTACACGGAGCCTGAAGAACTTCGT GGTGACGGTGCTGGTTTA
		LC 4676 YLR454W (FMP27) R3	GATGCTACATTAAGAGATATGAAAAACTATAAATTTTTTTTGAATGTTT TCGATGAATTCGAGCTCG
		LC 5018 YBL086C S3	TTTAACAGATAGAATAAGAGAAAACAAAAACTGGTCTATAATAACCCCATCGGGC CGTACGCTGCAGGTCGAC
		LC 5019 YBL086C S2	GCAAGCTTAAGATTATAATTACATAAAACAATACAAATATT ATCGATGAATTCGAGCTCG
	LC 5657 NATR::ADH-FMP27-ENVY::HIS3 KANR::ADH-YBL086C-3HA::HPHR	LC 5018 YBL086C S3	TTTAACAGATAGAATAAGAGAAAACAAAAACTGGTCTATAATAACCCCATCGGGC CGTACGCTGCAGGTCGAC
		LC 5019 YBL086C S2	GCAAGCTTAAGATTATAATTACATAAAACAATACAAATATT ATCGATGAATTCGAGCTCG
		LC 5037 YBL086C S1	AGGTACCCAAGAAAGGTATAATACCGCTCACAAAATATTAAG CGTACGCTGCAGGTCGAC
		LC 5038 YBL086C S4	ACTTTGGTCTTTTTGCCTTGCTATTATGATTAAATGGCAT CATCGATGAATTCTCTGTCG
		LC 4675 YLR454W (FMP27) F5	GAAGCAACTCACAACTTATAATTCCTACACGGAGCCTGAAGAACTTCGT GGTGACGGTGCTGGTTTA
		LC 4676 YLR454W (FMP27) R3	GATGCTACATTAAGAGATATGAAAAACTATAAATTTTTTTTGAATGTTT TCGATGAATTCGAGCTCG
		LC 5010 FMP27 S1	CATAAGAATCCTTAGAAAAGCCCTTTACCTCGGTATATGTAG CGTACGCTGCAGGTCGAC
		LC 5011 FMP27 S4	CTGCAAATATAAGCCACTTGTACAGTAGAACATTAATCGGAAACATCATCGATGAATTCTCTGTCG
	LC 5601 YPR117W-ENVY::HIS3	LC 4672 YPR117w R3	CAATTACTATATAACTGAAGAATATTTACGCTAGACACATGTGTGTGTTTCC TCGATGAATTCGAGCTCG
		LC 4673 YPR117w F5	GGAAATGGAGTAAAGCCATTTTACCCTGTTACGAGTGAGTTTTCAAAAAATAAA GGTGACGGTGCTGGTTTA
	LC 5672 NATR::ADH-YBL086C-Scarlet::URA3	LC 4921 YBL086c F5	CAGATAGAATAAGAGAAAACAAAAACTGGTCTATAATAACCCCATCGGGCGGTGACGGTGCTGGTTTA
		LC 4922 YBL086c R3	CAGATAGAATAAGAGAAAACAAAAACTGGTCTATAATAACCCCATCGGGCATCGATGAATTCGAGCTCG
	LC 5673 KANR::ADH-FMP27 NATR::ADH-YBL086C-Scarlet::URA3	LC 4921 YBL086c F5	CAGATAGAATAAGAGAAAACAAAAACTGGTCTATAATAACCCCATCGGGCGGTGACGGTGCTGGTTTA
		LC 4922 YBL086c R3	CAGATAGAATAAGAGAAAACAAAAACTGGTCTATAATAACCCCATCGGGCATCGATGAATTCGAGCTCG
	LC 6100 KANR::ADH-FMP27 NATR::ADH-YBL086C(L182A K183A V187A N188A)-Scarlet::URA3	LC 4921 YBL086c F5	CAGATAGAATAAGAGAAAACAAAAACTGGTCTATAATAACCCCATCGGGCGGTGACGGTGCTGGTTTA
		LC 4922 YBL086c R3	CAGATAGAATAAGAGAAAACAAAAACTGGTCTATAATAACCCCATCGGGCATCGATGAATTCGAGCTCG
	LC 6101 KANR::ADH-FMP27 NATR::ADH-YBL086C(L182A K183A)-Scarlet::URA3	LC 4921 YBL086c F5 envy	CAGATAGAATAAGAGAAAACAAAAACTGGTCTATAATAACCCCATCGGGCGGTGACGGTGCTGGTTTA
		LC 4922 YBL086c R3 envy	CAGATAGAATAAGAGAAAACAAAAACTGGTCTATAATAACCCCATCGGGCATCGATGAATTCGAGCTCG
	LC 5483 BY4741 FMP27-ENVY::SpHIS5 ybl086cΔ::kanMX4	LC4675 FMP27 F5	GAAGCAACTCACAACTTATAATTCCTACACGGAGCCTGAAGAACTTCGT GGTGACGGTGCTGGTTTA
		LC4676 FMP27 R3	GATGCTACATTAAGAGATATGAAAAACTATAAATTTTTTTTGAATGTTT TCGATGAATTCGAGCTCG
		LC4937 YBL086c MX F	GCTTAGAAGTATTAGGTACCCAAGAAAGGTATAATACCGCTCACAAAATATTAAG ACATGGAGGCCCAGAATACCCT
		LC4938 YBL086c MX R	TAGTGATTGGTATTGCAAGCTTAAGATTATAATTACATAAAACAATACAAATATT CAGTATAGCGACCAGCATTCAC
	LC 5488 BY4741 kanMX4::ADH-YBL086c-3HA::hphNT1	LC5037 YBL086c S1	AGGTACCCAAGAAAGGTATAATACCGCTCACAAAATATTAAG CGTACGCTGCAGGTCGAC
		LC5038 YBL086c S4	ACTTTGGTCTTTTTGCCTTGCTATTATGATTAAATGGCAT CATCGATGAATTCTCTGTCG
		LC4923 YBL086c S3	TTTAACAGATAGAATAAGAGAAAACAAAAACTGGTCTATAATAACCCCATCGGGC CGTACGCTGCAGGTCGAC
		LC4924 YBL086c S2	GCAAGCTTAAGATTATAATTACATAAAACAATACAAATATT ATCGATGAATTCGAGCTCG
	LC 5659 BY4741 NATMX4::ADH-YBL086C	LC5037 YBL086c S1	AGGTACCCAAGAAAGGTATAATACCGCTCACAAAATATTAAG CGTACGCTGCAGGTCGAC
		LC5038 YBL086c S4	ACTTTGGTCTTTTTGCCTTGCTATTATGATTAAATGGCAT CATCGATGAATTCTCTGTCG
	LC 5660 BY4741 kanMX4::ADH1-FMP27	LC5010 FMP27 S1	CATAAGAATCCTTAGAAAAGCCCTTTACCTCGGTATATGTAG CGTACGCTGCAGGTCGAC
		LC5011 FMP27 S4	CTGCAAATATAAGCCACTTGTACAGTAGAACATTAATCGGAAACAT CATCGATGAATTCTCTGTCG
	LC 5739 BY4741 natMX4::ADH1-FMP27-ENVY(1-1911)::HIS3	LC5010 FMP27 S1	CATAAGAATCCTTAGAAAAGCCCTTTACCTCGGTATATGTAG CGTACGCTGCAGGTCGAC
		LC5011 FMP27 S4	CTGCAAATATAAGCCACTTGTACAGTAGAACATTAATCGGAAACAT CATCGATGAATTCTCTGTCG
		LC6049 FMP27 1911 F5	GGTGTATCAGAGGAGAATTTGAATGATTTACTCTCAAAA GGTGACGGTGCTGGTTTA
		LC4676 FMP27 R3	GATGCTACATTAAGAGATATGAAAAACTATAAATTTTTTTTGAATGTTT TCGATGAATTCGAGCTCG
	LC 5744 BY4741 natMX4::ADH-FMP27(1-996)-ENVY::SpHIS5	LC5010 FMP27 S1	CATAAGAATCCTTAGAAAAGCCCTTTACCTCGGTATATGTAG CGTACGCTGCAGGTCGAC
		LC5011 FMP27 S4	CTGCAAATATAAGCCACTTGTACAGTAGAACATTAATCGGAAACAT CATCGATGAATTCTCTGTCG
		LC6050 FMP27 996 F5	TCTTTACAGAATTGGGAAAAATTACCATCCGCCATAACCTTAGAAAAT GGTGACGGTGCTGGTTTA
		LC4676 FMP27 R3	GATGCTACATTAAGAGATATGAAAAACTATAAATTTTTTTTGAATGTTT TCGATGAATTCGAGCTCG
	LC 5764 BY4741 natMX4::ADH-FMP27(1-1296)-ENVY::SpHIS5	LC5010 FMP27 S1	CATAAGAATCCTTAGAAAAGCCCTTTACCTCGGTATATGTAG CGTACGCTGCAGGTCGAC
		LC5011 FMP27 S4	CTGCAAATATAAGCCACTTGTACAGTAGAACATTAATCGGAAACAT CATCGATGAATTCTCTGTCG
		LC6130 FMP27 1296 F5	GATTCCGATGCATTTAGATGCGAAATTTAGTGAAGTAAGATGGCATTTGGGTGACGGTGCTGGTTTA
		LC4676 FMP27 R3	GATGCTACATTAAGAGATATGAAAAACTATAAATTTTTTTTGAATGTTT TCGATGAATTCGAGCTCG
	LC 5765 BY4741 natMX4::ADH1-FMP27-ENVY(1-2358)::HIS3	LC5010 FMP27 S1	CATAAGAATCCTTAGAAAAGCCCTTTACCTCGGTATATGTAG CGTACGCTGCAGGTCGAC
		LC5011 FMP27 S4	CTGCAAATATAAGCCACTTGTACAGTAGAACATTAATCGGAAACAT CATCGATGAATTCTCTGTCG
		LC6133 FMP27 2358 F5	GGAATATCAAGGTTAATGAAACTATCTTGCATTTATTAGACAAAATTGGTGACGGTGCTGGTTTA
		LC4676 FMP27 R3	GATGCTACATTAAGAGATATGAAAAACTATAAATTTTTTTTGAATGTTT TCGATGAATTCGAGCTCG
	LC 5781 BY4741 FMP27^737ymNeonGreen TCB3-mScarletI::URA3	LC5705 FMP27-GFP 720-750 CR F	GACTTT GCAATACTGGACTTATGGTT
		LC5706 FMP27-GFP 720-750 CR R	AAAC AACCATAAGTCCAGTATTGC AA
		LC5777 FMP27 732 F for cassette	GCATAACAAAATTGGCTCAAATCACGCTACTATGGTTAGGTCTGGTCAGCTCACAAATTTTAGTGGTTCTGGAGGTTCTAGTG
		LC5778 FMP27 732 R for cassette	CTCTGTCGCATCACTAGTCGATATATCGTCTAAATCGGCAATACTAGACTTGTGATTAGGATTCTGTTTATTATCTTTTGAACCACCAGAACCAGAAC
		LC5309 TCB3 F5	GACAAGAATGGTCAGGTACCTCCCGTGCCAGAAGTTCCTCAAGAATACACGCAG GGTGACGGTGCTGGTTTA
		LC5310 TCB3 R3	GTTAACACACCAAATGTGCCCTTATTGAGCGTATAAAAGAATAGTTTTCACTGTTTA TCGATGAATTCGAGCTCG
	LC 5782 BY4741 FMP27^737ymNeonGreen SEC63-mScarletI::URA3	LC5705 FMP27-GFP 720-750 CR F	GACTTT GCAATACTGGACTTATGGTT
		LC5706 FMP27-GFP 720-750 CR R	AAAC AACCATAAGTCCAGTATTGC AA
		LC5777 FMP27 732 F for cassette	GCATAACAAAATTGGCTCAAATCACGCTACTATGGTTAGGTCTGGTCAGCTCACAAATTTTAGTGGTTCTGGAGGTTCTAGTG
		LC5778 FMP27 732 R for cassette	CTCTGTCGCATCACTAGTCGATATATCGTCTAAATCGGCAATACTAGACTTGTGATTAGGATTCTGTTTATTATCTTTTGAACCACCAGAACCAGAAC
		LC5580 SEC63 F5	CTGATATCGATACGGATACAGAAGCTGAAGATGATGAATCACCAGAA GGTGACGGTGCTGGTTTA
		LC5581 SEC63 R3	GATGAAATATATACGTCTAAGAGCTAAAATGAAAAACTATACTAATCACTTATAT TCGATGAATTCGAGCTCG
	LC 5785 BY4741 kanMX4::ADH1-FMP27^737ymNeonGreen natMX4::ADH1-YBL086C	LC5010 FMP27 S1	CATAAGAATCCTTAGAAAAGCCCTTTACCTCGGTATATGTAG CGTACGCTGCAGGTCGAC
		LC5011 FMP27 S4	CTGCAAATATAAGCCACTTGTACAGTAGAACATTAATCGGAAACAT CATCGATGAATTCTCTGTCG
		LC5705 FMP27-GFP 720-750 CR F	GACTTT GCAATACTGGACTTATGGTT
		LC5706 FMP27-GFP 720-750 CR R	AAAC AACCATAAGTCCAGTATTGC AA
		LC5777 FMP27 732 F for cassette	GCATAACAAAATTGGCTCAAATCACGCTACTATGGTTAGGTCTGGTCAGCTCACAAATTTTAGTGGTTCTGGAGGTTCTAGTG
		LC5778 FMP27 732 R for cassette	CTCTGTCGCATCACTAGTCGATATATCGTCTAAATCGGCAATACTAGACTTGTGATTAGGATTCTGTTTATTATCTTTTGAACCACCAGAACCAGAAC
		LC5037 YBL086c S1	AGGTACCCAAGAAAGGTATAATACCGCTCACAAAATATTAAG CGTACGCTGCAGGTCGAC
		LC5038 YBL086c S4	ACTTTGGTCTTTTTGCCTTGCTATTATGATTAAATGGCAT CATCGATGAATTCTCTGTCG
	LC 5786 BY4741 kanMX4::ADH1-FMP27^737ymNeonGreen natMX4::ADH1-YBL086C-mScarletI::URA3	LC5010 FMP27 S1	CATAAGAATCCTTAGAAAAGCCCTTTACCTCGGTATATGTAG CGTACGCTGCAGGTCGAC
		LC5011 FMP27 S4	CTGCAAATATAAGCCACTTGTACAGTAGAACATTAATCGGAAACAT CATCGATGAATTCTCTGTCG
		LC5705 FMP27-GFP 720-750 CR F	GACTTT GCAATACTGGACTTATGGTT
		LC5706 FMP27-GFP 720-750 CR R	AAAC AACCATAAGTCCAGTATTGC AA
		LC5777 FMP27 732 F for cassette	GCATAACAAAATTGGCTCAAATCACGCTACTATGGTTAGGTCTGGTCAGCTCACAAATTTTAGTGGTTCTGGAGGTTCTAGTG
		LC5778 FMP27 732 R for cassette	CTCTGTCGCATCACTAGTCGATATATCGTCTAAATCGGCAATACTAGACTTGTGATTAGGATTCTGTTTATTATCTTTTGAACCACCAGAACCAGAAC
		LC5037 YBL086c S1	AGGTACCCAAGAAAGGTATAATACCGCTCACAAAATATTAAG CGTACGCTGCAGGTCGAC
		LC5038 YBL086c S4	ACTTTGGTCTTTTTGCCTTGCTATTATGATTAAATGGCAT CATCGATGAATTCTCTGTCG
		LC4921 YBL086c F5	CAGATAGAATAAGAGAAAACAAAAACTGGTCTATAATAACCCCATCGGGCGGTGACGGTGCTGGTTTA
		LC4922 YBL086c R3	CAGATAGAATAAGAGAAAACAAAAACTGGTCTATAATAACCCCATCGGGCATCGATGAATTCGAGCTCG
	LC 5792 BY4741 natMX4::ADH-FMP27(1-1483)-ENVY::SpHIS5	LC5010 FMP27 S1	CATAAGAATCCTTAGAAAAGCCCTTTACCTCGGTATATGTAG CGTACGCTGCAGGTCGAC
		LC5011 FMP27 S4	CTGCAAATATAAGCCACTTGTACAGTAGAACATTAATCGGAAACAT CATCGATGAATTCTCTGTCG
		LC6131 FMP27 1483 F5	GATGGTAATGTTAACTTAAAATGTAACGAAGATAATGATCCCAAAAAAGGTGACGGTGCTGGTTTA
		LC4676 FMP27 R3	GATGCTACATTAAGAGATATGAAAAACTATAAATTTTTTTTGAATGTTT TCGATGAATTCGAGCTCG
	LC 5793 BY4741 natMX4::ADH1-FMP27-ENVY(1-2229)::HIS3	LC5010 FMP27 S1	CATAAGAATCCTTAGAAAAGCCCTTTACCTCGGTATATGTAG CGTACGCTGCAGGTCGAC
		LC5011 FMP27 S4	CTGCAAATATAAGCCACTTGTACAGTAGAACATTAATCGGAAACAT CATCGATGAATTCTCTGTCG
		LC6132 FMP27 2229 F5	GATAATATTTGCGGATACGTTCCTCAAGTTAACGTACAAGTGAATTCTGGTGACGGTGCTGGTTTA
		LC4676 FMP27 R3	GATGCTACATTAAGAGATATGAAAAACTATAAATTTTTTTTGAATGTTT TCGATGAATTCGAGCTCG
	LC 5795 BY4741 FMP27^737ymNeonGreen ybl086c∆::kanMX4 SEC63-mScarletI::URA3	LC5705 FMP27-GFP 720-750 CR F	GACTTT GCAATACTGGACTTATGGTT
		LC5706 FMP27-GFP 720-750 CR R	AAAC AACCATAAGTCCAGTATTGC AA
		LC5777 FMP27 732 F for cassette	GCATAACAAAATTGGCTCAAATCACGCTACTATGGTTAGGTCTGGTCAGCTCACAAATTTTAGTGGTTCTGGAGGTTCTAGTG
		LC5778 FMP27 732 R for cassette	CTCTGTCGCATCACTAGTCGATATATCGTCTAAATCGGCAATACTAGACTTGTGATTAGGATTCTGTTTATTATCTTTTGAACCACCAGAACCAGAAC
		LC4937 YBL086c MX F	GCTTAGAAGTATTAGGTACCCAAGAAAGGTATAATACCGCTCACAAAATATTAAG ACATGGAGGCCCAGAATACCCT
		LC4938 YBL086c MX R	TAGTGATTGGTATTGCAAGCTTAAGATTATAATTACATAAAACAATACAAATATT CAGTATAGCGACCAGCATTCAC
		LC5580 SEC63 F5	CTGATATCGATACGGATACAGAAGCTGAAGATGATGAATCACCAGAA GGTGACGGTGCTGGTTTA
		LC5581 SEC63 R3	GATGAAATATATACGTCTAAGAGCTAAAATGAAAAACTATACTAATCACTTATAT TCGATGAATTCGAGCTCG
	LC 5796 BY4741 YBL086C-ENVY::SpHIS5 SEC63-mScarletI::URA3	LC4921 YBL086c F5	CAGATAGAATAAGAGAAAACAAAAACTGGTCTATAATAACCCCATCGGGCGGTGACGGTGCTGGTTTA
		LC4922 YBL086c R3	CAGATAGAATAAGAGAAAACAAAAACTGGTCTATAATAACCCCATCGGGCATCGATGAATTCGAGCTCG
		LC5580 SEC63 F5	CTGATATCGATACGGATACAGAAGCTGAAGATGATGAATCACCAGAA GGTGACGGTGCTGGTTTA
		LC5581 SEC63 R3	GATGAAATATATACGTCTAAGAGCTAAAATGAAAAACTATACTAATCACTTATAT TCGATGAATTCGAGCTCG
	LC 5797 BY4741 YBL086C-ENVY::SpHIS5 fmp27Δ::kanMX4 SEC63-mScarletI::URA3	LC4921 YBL086c F5	CAGATAGAATAAGAGAAAACAAAAACTGGTCTATAATAACCCCATCGGGCGGTGACGGTGCTGGTTTA
		LC4922 YBL086c R3	CAGATAGAATAAGAGAAAACAAAAACTGGTCTATAATAACCCCATCGGGCATCGATGAATTCGAGCTCG
		LC4935 fmp27 MX F	AATTAGATCAGAACATAAGAATCCTTAGAAAAGCCCTTTACCTCGGTATATGTAG ACATGGAGGCCCAGAATACCCT
		LC4936 fmp27 MX R	TGTATGATGCTACATTAAGAGATATGAAAAACTATAAATTTTTTTTGAATGTTT
		LC5580 SEC63 F5	CTGATATCGATACGGATACAGAAGCTGAAGATGATGAATCACCAGAA GGTGACGGTGCTGGTTTA
		LC5581 SEC63 R3	GATGAAATATATACGTCTAAGAGCTAAAATGAAAAACTATACTAATCACTTATAT TCGATGAATTCGAGCTCG
	LC 5799 BY4741 SEC63-mScarletI::URA3	LC5580 SEC63 F5	CTGATATCGATACGGATACAGAAGCTGAAGATGATGAATCACCAGAA GGTGACGGTGCTGGTTTA
		LC5581 SEC63 R3	GATGAAATATATACGTCTAAGAGCTAAAATGAAAAACTATACTAATCACTTATAT TCGATGAATTCGAGCTCG
	LC 5800 BY4741 sfGFP-SCS2 SEC63-mScarletI::URA3	LC5580 SEC63 F5	CTGATATCGATACGGATACAGAAGCTGAAGATGATGAATCACCAGAA GGTGACGGTGCTGGTTTA
		LC5581 SEC63 R3	GATGAAATATATACGTCTAAGAGCTAAAATGAAAAACTATACTAATCACTTATAT TCGATGAATTCGAGCTCG
	LC 5801 BY4741 TCB3-EGFP::hisMX6 SEC63-mScarletI::URA3	LC5580 SEC63 F5	CTGATATCGATACGGATACAGAAGCTGAAGATGATGAATCACCAGAA GGTGACGGTGCTGGTTTA
		LC5581 SEC63 R3	GATGAAATATATACGTCTAAGAGCTAAAATGAAAAACTATACTAATCACTTATAT TCGATGAATTCGAGCTCG
	LC 5802 BY4741 FMP27-ENVY::SpHIS5 SEC63-mScarletI::URA3	LC4675 FMP27 F5	GAAGCAACTCACAACTTATAATTCCTACACGGAGCCTGAAGAACTTCGT GGTGACGGTGCTGGTTTA
		LC4676 FMP27 R3	GATGCTACATTAAGAGATATGAAAAACTATAAATTTTTTTTGAATGTTT TCGATGAATTCGAGCTCG
		LC5580 SEC63 F5	CTGATATCGATACGGATACAGAAGCTGAAGATGATGAATCACCAGAA GGTGACGGTGCTGGTTTA
		LC5581 SEC63 R3	GATGAAATATATACGTCTAAGAGCTAAAATGAAAAACTATACTAATCACTTATAT TCGATGAATTCGAGCTCG
	LC 5803 BY4741 rtn1Δ::kanMX6 yop1Δ::hphNT1 SEC63-mScarletI::URA3	LC4510 YPR117w S1	CCATAATATCTAGTAGCTGGAGTATCCTGTTTATTGCAAGAAAAAAAATCTACACGTACGCTGCAGGTCGAC
		LC4928 YPR117W S2	CAATTACTATATAACTGAAGAATATTTACGCTAGACACATGTGTGTGTTTCCCGTACGCTGCAGGTCGAC
		LC5580 SEC63 F5	CTGATATCGATACGGATACAGAAGCTGAAGATGATGAATCACCAGAA GGTGACGGTGCTGGTTTA
		LC5581 SEC63 R3	GATGAAATATATACGTCTAAGAGCTAAAATGAAAAACTATACTAATCACTTATAT TCGATGAATTCGAGCTCG
	LC 5804 BY4741 rtn1Δ::kanMX6 yop1Δ::hphNT1 sfGFP-SCS2 SEC63-mScarletI::URA3	LC5580 SEC63 F5	CTGATATCGATACGGATACAGAAGCTGAAGATGATGAATCACCAGAA GGTGACGGTGCTGGTTTA
		LC5581 SEC63 R3	GATGAAATATATACGTCTAAGAGCTAAAATGAAAAACTATACTAATCACTTATAT TCGATGAATTCGAGCTCG
		LC4510 YPR117w S1	CCATAATATCTAGTAGCTGGAGTATCCTGTTTATTGCAAGAAAAAAAATCTACACGTACGCTGCAGGTCGAC
		LC4928 YPR117W S2	CAATTACTATATAACTGAAGAATATTTACGCTAGACACATGTGTGTGTTTCCCGTACGCTGCAGGTCGAC
	LC 5805 BY4741 rtn1Δ::kanMX6 yop1Δ::hphNT1 TCB3-EGFP::hisMX6 SEC63-mScarletI::URA3	LC4510 YPR117w S1	CCATAATATCTAGTAGCTGGAGTATCCTGTTTATTGCAAGAAAAAAAATCTACACGTACGCTGCAGGTCGAC
		LC4928 YPR117W S2	CAATTACTATATAACTGAAGAATATTTACGCTAGACACATGTGTGTGTTTCCCGTACGCTGCAGGTCGAC
		LC5580 SEC63 F5	CTGATATCGATACGGATACAGAAGCTGAAGATGATGAATCACCAGAA GGTGACGGTGCTGGTTTA
		LC5581 SEC63 R3	GATGAAATATATACGTCTAAGAGCTAAAATGAAAAACTATACTAATCACTTATAT TCGATGAATTCGAGCTCG
	LC 5806 BY4741 rtn1Δ::kanMX6 yop1Δ::hphNT1 FMP27-ENVY::SpHIS5 SEC63-mScarletI::URA3	LC4510 YPR117w S1	CCATAATATCTAGTAGCTGGAGTATCCTGTTTATTGCAAGAAAAAAAATCTACACGTACGCTGCAGGTCGAC
		LC4928 YPR117W S2	CAATTACTATATAACTGAAGAATATTTACGCTAGACACATGTGTGTGTTTCCCGTACGCTGCAGGTCGAC
		LC4675 FMP27 F5	GAAGCAACTCACAACTTATAATTCCTACACGGAGCCTGAAGAACTTCGT GGTGACGGTGCTGGTTTA
		LC4676 FMP27 R3	GATGCTACATTAAGAGATATGAAAAACTATAAATTTTTTTTGAATGTTT TCGATGAATTCGAGCTCG
		LC5580 SEC63 F5	CTGATATCGATACGGATACAGAAGCTGAAGATGATGAATCACCAGAA GGTGACGGTGCTGGTTTA
		LC5581 SEC63 R3	GATGAAATATATACGTCTAAGAGCTAAAATGAAAAACTATACTAATCACTTATAT TCGATGAATTCGAGCTCG
	LC 5814 BY4741 natMX4::ADH-FMP27(1-1381)-ENVY::SpHIS5	LC5010 FMP27 S1	CATAAGAATCCTTAGAAAAGCCCTTTACCTCGGTATATGTAG CGTACGCTGCAGGTCGAC
		LC5011 FMP27 S4	CTGCAAATATAAGCCACTTGTACAGTAGAACATTAATCGGAAACAT CATCGATGAATTCTCTGTCG
		LC6214 FMP27 1381 F5	GAACAATGACTAGCGCTAAGATATTCACCGATCTAAATTTTGAAATAAACGGTGACGGTGCTGGTTTA
		LC4676 FMP27 R3	GATGCTACATTAAGAGATATGAAAAACTATAAATTTTTTTTGAATGTTT TCGATGAATTCGAGCTCG
	LC 5815 BY4741 natMX4::ADH-FMP27(1-1630)-ENVY::SpHIS5	LC5010 FMP27 S1	CATAAGAATCCTTAGAAAAGCCCTTTACCTCGGTATATGTAG CGTACGCTGCAGGTCGAC
		LC5011 FMP27 S4	CTGCAAATATAAGCCACTTGTACAGTAGAACATTAATCGGAAACAT CATCGATGAATTCTCTGTCG
		LC6215 FMP27 1630 F5	GAAGTGACTTTATACATATGTCTTTCGGGCTATCATCTAACTCAAACGGTGACGGTGCTGGTTTA
		LC4676 FMP27 R3	GATGCTACATTAAGAGATATGAAAAACTATAAATTTTTTTTGAATGTTT TCGATGAATTCGAGCTCG
	LC 5816 BY4741 natMX4::ADH1-FMP27-ENVY(1-1763)::HIS3	LC5010 FMP27 S1	CATAAGAATCCTTAGAAAAGCCCTTTACCTCGGTATATGTAG CGTACGCTGCAGGTCGAC
		LC5011 FMP27 S4	CTGCAAATATAAGCCACTTGTACAGTAGAACATTAATCGGAAACAT CATCGATGAATTCTCTGTCG
		LC6216 FMP27 1763 F5	GGAGAGTTATGAAATTAAAATTTCTGGCTGGTGATGTTGTATGCCAGGACGGTGACGGTGCTGGTTTA
		LC4676 FMP27 R3	GATGCTACATTAAGAGATATGAAAAACTATAAATTTTTTTTGAATGTTT TCGATGAATTCGAGCTCG
	LC 5817 BY4741 natMX4::ADH1-FMP27-ENVY(1-1973)::HIS3	LC5010 FMP27 S1	CATAAGAATCCTTAGAAAAGCCCTTTACCTCGGTATATGTAG CGTACGCTGCAGGTCGAC
		LC5011 FMP27 S4	CTGCAAATATAAGCCACTTGTACAGTAGAACATTAATCGGAAACAT CATCGATGAATTCTCTGTCG
		LC6217 FMP27 1973 F5	GAAACAATTTGAACATAGATTTTTTATTTTTAACGTACTGTTGAAATGGGGTGACGGTGCTGGTTTA
		LC4676 FMP27 R3	GATGCTACATTAAGAGATATGAAAAACTATAAATTTTTTTTGAATGTTT TCGATGAATTCGAGCTCG
	LC 5902 BY4741 natMX4::ADH1-FMP27(1-1834)-ENVY::SpHIS5	LC5010 FMP27 S1	CATAAGAATCCTTAGAAAAGCCCTTTACCTCGGTATATGTAG CGTACGCTGCAGGTCGAC
		LC5011 FMP27 S4	CTGCAAATATAAGCCACTTGTACAGTAGAACATTAATCGGAAACAT CATCGATGAATTCTCTGTCG
		LC6359 FMP27 1834 F5	AGATTATGCCATTTGCCTTTTCTCCTCAGTTCGCTTATCAAAAAAGAGCTGGTGACGGTGCTGGTTTA
		LC4676 FMP27 R3	GATGCTACATTAAGAGATATGAAAAACTATAAATTTTTTTTGAATGTTT TCGATGAATTCGAGCTCG
	LC 5923 BY4741 kanMX4::ADH1-FMP27 ybl086c∆::natMX4	LC5010 FMP27 S1	CATAAGAATCCTTAGAAAAGCCCTTTACCTCGGTATATGTAG CGTACGCTGCAGGTCGAC
		LC5011 FMP27 S4	CTGCAAATATAAGCCACTTGTACAGTAGAACATTAATCGGAAACAT CATCGATGAATTCTCTGTCG
		LC4937 YBL086c MX F	GCTTAGAAGTATTAGGTACCCAAGAAAGGTATAATACCGCTCACAAAATATTAAG ACATGGAGGCCCAGAATACCCT
		LC4938 YBL086c MX R	TAGTGATTGGTATTGCAAGCTTAAGATTATAATTACATAAAACAATACAAATATT CAGTATAGCGACCAGCATTCAC
	LC 5952 BY4741 kanMX4::ADH1-FMP27^737ymNeonGreen SEC63-mScarletI::URA3	LC5010 FMP27 S1	CATAAGAATCCTTAGAAAAGCCCTTTACCTCGGTATATGTAG CGTACGCTGCAGGTCGAC
		LC5011 FMP27 S4	CTGCAAATATAAGCCACTTGTACAGTAGAACATTAATCGGAAACAT CATCGATGAATTCTCTGTCG
		LC5705 FMP27-GFP 720-750 CR F	GACTTT GCAATACTGGACTTATGGTT
		LC5706 FMP27-GFP 720-750 CR R	AAAC AACCATAAGTCCAGTATTGC AA
		LC5777 FMP27 732 F for cassette	GCATAACAAAATTGGCTCAAATCACGCTACTATGGTTAGGTCTGGTCAGCTCACAAATTTTAGTGGTTCTGGAGGTTCTAGTG
		LC5778 FMP27 732 R for cassette	CTCTGTCGCATCACTAGTCGATATATCGTCTAAATCGGCAATACTAGACTTGTGATTAGGATTCTGTTTATTATCTTTTGAACCACCAGAACCAGAAC
		LC5580 SEC63 F5	CTGATATCGATACGGATACAGAAGCTGAAGATGATGAATCACCAGAA GGTGACGGTGCTGGTTTA
		LC5581 SEC63 R3	GATGAAATATATACGTCTAAGAGCTAAAATGAAAAACTATACTAATCACTTATAT TCGATGAATTCGAGCTCG
	LC 5953 BY4741 kanMX4::ADH1-FMP27^737ymNeonGreen natMX4::ADH1-YBL086C SEC63-mScarletI::URA3	LC5010 FMP27 S1	CATAAGAATCCTTAGAAAAGCCCTTTACCTCGGTATATGTAG CGTACGCTGCAGGTCGAC
		LC5011 FMP27 S4	CTGCAAATATAAGCCACTTGTACAGTAGAACATTAATCGGAAACAT CATCGATGAATTCTCTGTCG
		LC5705 FMP27-GFP 720-750 CR F	GACTTT GCAATACTGGACTTATGGTT
		LC5706 FMP27-GFP 720-750 CR R	AAAC AACCATAAGTCCAGTATTGC AA
		LC5777 FMP27 732 F for cassette	GCATAACAAAATTGGCTCAAATCACGCTACTATGGTTAGGTCTGGTCAGCTCACAAATTTTAGTGGTTCTGGAGGTTCTAGTG
		LC5778 FMP27 732 R for cassette	CTCTGTCGCATCACTAGTCGATATATCGTCTAAATCGGCAATACTAGACTTGTGATTAGGATTCTGTTTATTATCTTTTGAACCACCAGAACCAGAAC
		LC5580 SEC63 F5	CTGATATCGATACGGATACAGAAGCTGAAGATGATGAATCACCAGAA GGTGACGGTGCTGGTTTA
		LC5581 SEC63 R3	GATGAAATATATACGTCTAAGAGCTAAAATGAAAAACTATACTAATCACTTATAT TCGATGAATTCGAGCTCG
		LC5037 YBL086c S1	AGGTACCCAAGAAAGGTATAATACCGCTCACAAAATATTAAG CGTACGCTGCAGGTCGAC
		LC5038 YBL086c S4	ACTTTGGTCTTTTTGCCTTGCTATTATGATTAAATGGCAT CATCGATGAATTCTCTGTCG
	LC 5956 BY4741 ybl086cΔ::kanMX4 FF21::TEF1-mCherry-D4H FF18::RPL18B-NeonGreen-2xPH(PLCδ)	LC4937 YBL086c MX F	GCTTAGAAGTATTAGGTACCCAAGAAAGGTATAATACCGCTCACAAAATATTAAG ACATGGAGGCCCAGAATACCCT
		LC4938 YBL086c MX R	TAGTGATTGGTATTGCAAGCTTAAGATTATAATTACATAAAACAATACAAATATT CAGTATAGCGACCAGCATTCAC
	LC 5957 BY4741 fmp27∆::kanMX4 ypr117wΔ::natMX4 FF21::TEF1-mCherry-D4H FF18::RPL18B-NeonGreen-2xPH(PLCδ)	LC4935 fmp27 MX F	AATTAGATCAGAACATAAGAATCCTTAGAAAAGCCCTTTACCTCGGTATATGTAG ACATGGAGGCCCAGAATACCCT
		LC4936 fmp27 MX R	TGTATGATGCTACATTAAGAGATATGAAAAACTATAAATTTTTTTTGAATGTTT
		LC4939 ypr117w_MX4_F	TCCATAATATCTAGTAGCTGGAGTATCCTGTTTATTGCAAGAAAAAAAATCTACAACATGGAGGCCCAGAATACCCT
		LC4940 ypr117w_MX4_R	ATACAATTACTATATAACTGAAGAATATTTACGCTAGACACATGTGTGTGTTTCCCAGTATAGCGACCAGCATTCAC
	LC 5958 BY4741 fmp27Δ::kanMX4 FF21::TEF1-mCherry-D4H FF18::RPL18B-NeonGreen-2xPH(PLCδ)	LC4935 fmp27 MX F	AATTAGATCAGAACATAAGAATCCTTAGAAAAGCCCTTTACCTCGGTATATGTAG ACATGGAGGCCCAGAATACCCT
		LC4936 fmp27 MX R	TGTATGATGCTACATTAAGAGATATGAAAAACTATAAATTTTTTTTGAATGTTT
	LC 5969 BY4741 laf1Δ::kanMX4 FF21::TEF1-mCherry-D4H FF18::RPL18B-NeonGreen-2xPH(PLCδ)	LC4952 ymr102c_MX4_F	CTCTTGGCATATTGTATACGGTAGTGGCGTATAATATAGTACGAGAATTAGAAATACATGGAGGCCCAGAATACCCT
		LC4953 ymr102c_MX4_R	AAGATTAATATGCATTTAAAGGTATCATCCACGGAAAAAAAATACTCCATCAGCGCAGTATAGCGACCAGCATTCAC
	LC 5970 BY4741 kanMX4::ADH-FMP27 natMX4::ADH-YBL086C FF21::TEF1-mCherry-D4H FF18::RPL18B-NeonGreen-2xPH(PLCδ)	LC5010 FMP27 S1	CATAAGAATCCTTAGAAAAGCCCTTTACCTCGGTATATGTAG CGTACGCTGCAGGTCGAC
		LC5011 FMP27 S4	CTGCAAATATAAGCCACTTGTACAGTAGAACATTAATCGGAAACAT CATCGATGAATTCTCTGTCG
		LC5037 YBL086c S1	AGGTACCCAAGAAAGGTATAATACCGCTCACAAAATATTAAG CGTACGCTGCAGGTCGAC
		LC5038 YBL086c S4	ACTTTGGTCTTTTTGCCTTGCTATTATGATTAAATGGCAT CATCGATGAATTCTCTGTCG
	LC 5976 BY4741 laf1∆::kanMX4 ybl086c∆::natMX4 FF21::TEF1-mCherry-D4H FF18::RPL18B-NeonGreen-2xPH(PLCδ)	LC4952 ymr102c_MX4_F	CTCTTGGCATATTGTATACGGTAGTGGCGTATAATATAGTACGAGAATTAGAAATACATGGAGGCCCAGAATACCCT
		LC4953 ymr102c_MX4_R	AAGATTAATATGCATTTAAAGGTATCATCCACGGAAAAAAAATACTCCATCAGCGCAGTATAGCGACCAGCATTCAC
		LC4937 YBL086c MX F	GCTTAGAAGTATTAGGTACCCAAGAAAGGTATAATACCGCTCACAAAATATTAAG ACATGGAGGCCCAGAATACCCT
		LC4938 YBL086c MX R	TAGTGATTGGTATTGCAAGCTTAAGATTATAATTACATAAAACAATACAAATATT CAGTATAGCGACCAGCATTCAC
	LC 5986 BY4741 natMX4::ADH-FMP27(N1185A,S1189A,K1192A,R1193A)-ENVY::SpHIS5	LC6400 FMP27 NSKR chop F	GACTTTCACCCTTTTAATCCATGAAT
		LC6401 FMP27 NSKR chop R	AAACATTCATGGATTAAAAGGGTGAA
		LC6402 FMP27_NSKR_donr_F	CAATGAAACCCCATAAGAAAGAAAAGTTCTTATCGAACTCACGACGTTCTTTAACTTTATATTCTTTCACGGCAGCAATCCATG
		LC6403 FMP27_NSKR_donr_R	TCTATAGAACAAGTGAGAAGAAGGTAAAATATTGCAATGCTCAGTCAATCTCGATGAATTCGAGCTCG
		LC5010 FMP27 S1	CATAAGAATCCTTAGAAAAGCCCTTTACCTCGGTATATGTAG CGTACGCTGCAGGTCGAC
		LC5011 FMP27 S4	CTGCAAATATAAGCCACTTGTACAGTAGAACATTAATCGGAAACAT CATCGATGAATTCTCTGTCG
	LC 6079 BY4741 natMX4::ADH-FMP27(K1090D,E1093K,R1097D,K1192D,E1196K)-ENVY::SpHIS5	LC5010 FMP27 S1	CATAAGAATCCTTAGAAAAGCCCTTTACCTCGGTATATGTAG CGTACGCTGCAGGTCGAC
		LC5011 FMP27 S4	CTGCAAATATAAGCCACTTGTACAGTAGAACATTAATCGGAAACAT CATCGATGAATTCTCTGTCG
		LC6515 KER-DKD donr F	CAGATCGGTTTACAAGAACAACGGGAGAGACTTGCGGATTTACAGAAATTCAATAAAGAC
		LC6516 KER-DKD donr R	GTTCTTTTGACTTTTAATCAAATCTTCAGAGATGTCTTTATTGAATTTCTGTAAATCCGC
		LC6400 FMP27 NSKR chop F	GACTTTCACCCTTTTAATCCATGAAT
		LC6401 FMP27 NSKR chop R	AAACATTCATGGATTAAAAGGGTGAA
		LC6517 KE-DK donr F	CAGATCGGTTTACAAGAACAACGGGAGAGACTTGCGGATTTACAGAAATTCAATAAAGAC
		LC6518 KE-DK donr R	GTTCTTTTGACTTTTAATCAAATCTTCAGAGATGTCTTTATTGAATTTCTGTAAATCCGC
		LC6509 FMP27_3281_chop_F	GACTTTGGAGAGACTTGCGAAATTAC
		LC6510 FMP27_3281_chop_R	AAACGTAATTTCGCAAGTCTCTCCAA
	LC 6089 BY4741 FF21::TEF1-mCherry-D4H FF18::RPL18B-NeonGreen-2xPH(PLCδ), YBL086c(181 LLKHSKVNSI 190 to LAAHSKAASI )	LC6446 YBL086c_563_chop_F	GACTTTATTTCTCGCAGCTCACTCAAA-acctatatc
		LC6447 YBL086c_563_chop_R_	AAACTTGAGTGAGCTGCGAGAAATAAA-acctatatc
		LC6448 YBL086c_LK..VN_donor_F	CGTCAAAGAAGACGAAACTCCCACAACAAACAGATTTCTCGCAGCTCACTCAAAAGCCGCTTC
		LC6449 YBL086c_LK..VN_donor_R	GAGCCTCTAACTAGCTTCAACTGCAATGAGACGTTGATTATAGAAGCGGCTTTTGAGTGAGC
	Yeast Plasmid(s)	Primer ID	Primer Sequence
	pRS413-UTR-YBL086C-ENVY (HIS3,CEN)	LC 5285 pRS413-YBL086C F	GCGTAATACGACTCACTATAGGGCGAATTGGGTACCGGGCCCCCCCTCGAGGTCGACGGAATGTCGTTTCCGACTACG
		LC 5286 YBL086C NotI R	CTCGCCTTTAGACATGTTAATTAAACCAGCACCGTCACCGCGGCCGCCGCCCGATGGGGTTATTATAGACC
	pRS413-UTR-YBL086C (216-466)-ENVY (HIS3,CEN)	LC 5311 YBL086C Internal R	GTTCAATCTCAATGCCTGTAAATCG
		LC 5312 YBL086C 216 F	GGTACCCAAGAAAGGTATAATACCGCTCACAAAATATTAAGATGGGCCAGCTCGCTAATTACAG
	pRS413-UTR-YBL086C (1-216)-ENVY (HIS3, CEN)	LC 5358 primextF YBL086C (1-216)	GCTAGTTAGAGGCTCTTACGAAGATTTCAACATTTCCAAATCGTTTACTAATGGCGGCGGCCGCGGTGAC
		LC 5359 primextR YBL086C (1-216)	CCTGTAAACAATTCCTCGCCTTTAGACATGTTAATTAAACCAGCACCGTCACCGCGGCCGCCGCCATTAG
	pRS416-ADH-FMP27(1-28)-ENVY (LEU2,CEN)	LC 5489 ADHpr_FMP27_F	CTAGAACTAGTGGATCCCCCCCGGACGACAGAGAATTCATCATGATGTTTCCGATTAATGTTCTACTGTAC
		LC 5548 FMP27 28-ENVY R	CCTCGCCTTTAGACATGTTAATTAAACCAGCACCGTCACCCCTTAGTAAAATTTTACAGCTCCATAAGAAAGTCACTGC
		LC 2376 pRS swap F	ACCTCTGACACATGCAGCT
		LC 2377 pRS swap R	ACTCAACCCTATCTCGGTCT
	pRS415-GPD-mCherry-2XPHPLCd-YBL086C (LEU2, CEN)	LC 5606 2XPHPLCD_LINKER_YBL_F	CTGCGCAAGATCATCCACCACTCCGGCTCCATGGACCAGCGGCAGAAGGGTTCTGGTGGTTCTGGCATGCCATTTAATCATAATAGCAAGGCAAAAAG
		LC 5607 pRS backbone YBL_R	GGGCGAATTGGGTACCGGGCCCCCCCTCGAGGTCGACCTAGCCCGATGGGGTTATTATAGACC
	pRS415-GPD-mCherry-2XPHPLCd-YBL086C (216-466) (LEU2, CEN)	LC 5607 pRS backbone YBL_R	GGGCGAATTGGGTACCGGGCCCCCCCTCGAGGTCGACCTAGCCCGATGGGGTTATTATAGACC
		LC 5608 2XPH_LINKER_YBL 216-466 F	TCATCCACCACTCCGGCTCCATGGACCAGCGGCAGAAGGGTTCTGGTGGTTCTATGGGCCAGCTCGCTAATTAC
	pRS415-GPD-mCherry-2XPHPLCd-YBL086C (1-216) (LEU2, CEN)	LC 5606 2XPHPLCD_LINKER_YBL_F	CTGCGCAAGATCATCCACCACTCCGGCTCCATGGACCAGCGGCAGAAGGGTTCTGGTGGTTCTGGCATGCCATTTAATCATAATAGCAAGGCAAAAAG
		LC 5634 pRS backbone Ybl 1-216 R	GGGCGAATTGGGTACCGGGCCCCCCCTCGAGGTCGACCTAGCCATTAGTAAACGATTTGGAAATGTTG
	pRS415-GPD-mCherry-2XPHPLCd-YBL086C (245-466) (LEU2, CEN)	LC 5607 pRS backbone YBL_R	GGGCGAATTGGGTACCGGGCCCCCCCTCGAGGTCGACCTAGCCCGATGGGGTTATTATAGACC
		LC 5644 2XPH linker YBL086C 245-466 F	TCATCCACCACTCCGGCTCCATGGACCAGCGGCAGAAGGGTTCTGGTGGTTCTATGTCACCCAAGAATACATTCTCC
	pRS415-GPD-mCherry-2XPHPLCd-YBL086C (345-466) (LEU2, CEN)	LC 5607 pRS backbone YBL_R	GGGCGAATTGGGTACCGGGCCCCCCCTCGAGGTCGACCTAGCCCGATGGGGTTATTATAGACC
		LC 5685 2XPH_LINKER_YBL 345-466 F	TCATCCACCACTCCGGCTCCATGGACCAGCGGCAGAAGGGTTCTGGTGGTTCTATGGAGAAGGGCATAAATTTAATCGATTTACAGG
	pRS415-GPD-mCherry-2XPHPLCd-YBL086C (216-245) (LEU2, CEN)	LC 5608 2XPH_LINKER_YBL 216-466 F	TCATCCACCACTCCGGCTCCATGGACCAGCGGCAGAAGGGTTCTGGTGGTTCTATGGGCCAGCTCGCTAATTAC
		LC 5683 pRS backbone Ybl 216-245 R	GGGCGAATTGGGTACCGGGCCCCCCCTCGAGGTCGACCTACATCTGGTTTGTTGTTGATGTGGGG
	pRS415-GPD-mCherry-2XPHPLCd-YBL086C (245-345) (LEU2, CEN)	LC 5644 2XPH linker YBL086C 245-466 F	TCATCCACCACTCCGGCTCCATGGACCAGCGGCAGAAGGGTTCTGGTGGTTCTATGTCACCCAAGAATACATTCTCC
		LC 5684 pRS backbone Ybl 245-345 R	GGGCGAATTGGGTACCGGGCCCCCCCTCGAGGTCGACCTACTCGTTCTTAGCCCAACCGTTTC
	pRS415-GPD-mCherry-2XPHPLCd-YBL086C (216-345) (LEU2, CEN)	LC 5608 2XPH_LINKER_YBL 216-466 F	TCATCCACCACTCCGGCTCCATGGACCAGCGGCAGAAGGGTTCTGGTGGTTCTATGGGCCAGCTCGCTAATTAC
		LC 5684 pRS backbone Ybl 245-345 R	GGGCGAATTGGGTACCGGGCCCCCCCTCGAGGTCGACCTACTCGTTCTTAGCCCAACCGTTTC
	pRS415-GPD-mCherry-2XPHPLCd-YBL086C (216-455) (LEU2, CEN)	LC 5608 2XPH_LINKER_YBL 216-466 F	TCATCCACCACTCCGGCTCCATGGACCAGCGGCAGAAGGGTTCTGGTGGTTCTATGGGCCAGCTCGCTAATTAC
		LC 5723 pRS backbone YBL086C 455 R	GGGCGAATTGGGTACCGGGCCCCCCCTCGAGGTCGACCTATTCTCTTATTCTATCTGTTAAAAAGTCCGTGGG
	pRS415-GPD-mCherry-2XPHPLCd-YBL086C (245-455) (LEU2, CEN)	LC 5644 2XPH linker YBL086C 245-466 F	TCATCCACCACTCCGGCTCCATGGACCAGCGGCAGAAGGGTTCTGGTGGTTCTATGTCACCCAAGAATACATTCTCC
		LC 5723 pRS backbone YBL086C 455 R	GGGCGAATTGGGTACCGGGCCCCCCCTCGAGGTCGACCTATTCTCTTATTCTATCTGTTAAAAAGTCCGTGGG
	pRS415-GPD-mCherry-2XPHPLCd-YBL086C (345-455) (LEU2, CEN)	LC 5685 2XPH_LINKER_YBL 345-466 F	TCATCCACCACTCCGGCTCCATGGACCAGCGGCAGAAGGGTTCTGGTGGTTCTATGGAGAAGGGCATAAATTTAATCGATTTACAGG
		LC 5723 pRS backbone YBL086C 455 R	GGGCGAATTGGGTACCGGGCCCCCCCTCGAGGTCGACCTATTCTCTTATTCTATCTGTTAAAAAGTCCGTGGG
	pRS415-GPD-mCh-2XPHPLCd-YBL086C delta 304-315 (LEU2, CEN)	LC 5759 YBL086C delta 304-315 primextF	CAACAAAGCCAGGGCTGTCAACAACAATATCTTCCTCTATGAGCTTACCGTGGGATCCTCGACCAGGT
		LC 5760 YBL086C delta 304-315 primextR	GTAAAATATCTTCCACGCATTCTCTTGGCGTAAATTCACCTGGTCGAGGATCCC
	pRS415-GPD-mCh-2XPHPLCd-YBL086C delta 326-336 (LEU2, CEN)	LC 5761 YBL086C delta 326-336 primextF	CCACTGATTGAGAGCTTGTACCAGAAAACGTTTAAATTACCGTGGGATCCTCGACCAGGTGAATTTGG
		LC 5762 YBL086C delta 326-336 primextR	CGATTAAATTTATGCCCTTCTCGTTCTTAGCCCAACCGTTTCCGCCAAATTCACCTGGTCGAGG
	pRS415-GPD-mCh-2XPHPLCd-YBL086C (245-295) (LEU2, CEN)	LC 5644 2XPH linker YBL086C 245-466 F	TCATCCACCACTCCGGCTCCATGGACCAGCGGCAGAAGGGTTCTGGTGGTTCTATGTCACCCAAGAATACATTCTCC
		LC 5794 pRS backbone YBL086C 295 R	GGGCGAATTGGGTACCGGGCCCCCCCTCGAGGTCGACCTATGACAGCCCTGGCTTTGTTG
	pRS415-GPD-mCh-2XPHPLCd-YBL086C (295-320) (LEU2, CEN)	LC 5793 2XPH YBL086C 295 F	TCATCCACCACTCCGGCTCCATGGACCAGCGGCAGAAGGGTTCTGGTGGTTCTATGTCAACAACAATATCTTCCTCTATGAGC
		LC 5796 pRS backbone YBL086C 320 R	GGGCGAATTGGGTACCGGGCCCCCCCTCGAGGTCGACCTAAGGATCCCACGGTAATTTAAACG
	pRS415-GPD-mCh-2XPHPLCd-YBL086C (295-345) (LEU2, CEN)	LC 5684 pRS backbone Ybl 245-345 R	GGGCGAATTGGGTACCGGGCCCCCCCTCGAGGTCGACCTACTCGTTCTTAGCCCAACCGTTTC
		LC 5793 2XPH YBL086C 295 F	TCATCCACCACTCCGGCTCCATGGACCAGCGGCAGAAGGGTTCTGGTGGTTCTATGTCAACAACAATATCTTCCTCTATGAGC
	pRS415-GPD-mCh-2XPHPLCd-YBL086C (320-345) (LEU2, CEN)	LC 5795 2XPH YBL086C 320 F	TCATCCACCACTCCGGCTCCATGGACCAGCGGCAGAAGGGTTCTGGTGGTTCTATGCCTCGACCAGGTGAATTTAC
		LC 5684 pRS backbone Ybl 245-345 R	GGGCGAATTGGGTACCGGGCCCCCCCTCGAGGTCGACCTACTCGTTCTTAGCCCAACCGTTTC
	pRS413-UTR-YBL086C(15A)-ENVY-HIS (HIS3, CEN)	LC 5995 YBL086C internal mut fusion F	CCCAAGAATACATTCTCCAATTTTAACG
		LC 5979 YBL086C mut fusion R	CCTGGTCGAGGATCCCACGGAGCTTTAGCAGCTTTCTGAGCAGCAGCCTCAATAGCTGGGCTAGCAGAGGAAGATATTGTTGTTGACAGC
		LC 5996 YBL086C internal mut fusion R	GCCGTATTTTCGTTATCCTCG
		LC 5980 YBL086C mut fusion F	CCGTGGGATCCTCGACCAGGTGAATTTACGCCAAGAGAATGCGCTGCTGCTGCTGCTCAAGCTGCTAACGGTTGGGCTAAGAACG
	pRS415-GPD-mCh-2XPH PLCd-YBL086C (15A) (LEU2, CEN)	LC 5606 2XPHPLCD_LINKER_YBL_F	CTGCGCAAGATCATCCACCACTCCGGCTCCATGGACCAGCGGCAGAAGGGTTCTGGTGGTTCTGGCATGCCATTTAATCATAATAGCAAGGCAAAAAG
		LC 5979 YBL086C mut fusion R	CCTGGTCGAGGATCCCACGGAGCTTTAGCAGCTTTCTGAGCAGCAGCCTCAATAGCTGGGCTAGCAGAGGAAGATATTGTTGTTGACAGC
		LC 5607 pRS backbone YBL_R	GGGCGAATTGGGTACCGGGCCCCCCCTCGAGGTCGACCTAGCCCGATGGGGTTATTATAGACC
		LC 5980 YBL086C mut fusion F	CCGTGGGATCCTCGACCAGGTGAATTTACGCCAAGAGAATGCGCTGCTGCTGCTGCTCAAGCTGCTAACGGTTGGGCTAAGAACG
	Primers used for Drosophila studies
	Primer ID	Primer Name	Sequence
	CG8671/bbo forward	CG8671 F	ATG AAG GGC GGA CGA AGT TAC
	CG8671/bbo reverse	CG8671 R	CCT CCA GGA GAA ACC GAC G
	Primers used in C. elegans studies
	Primer ID	Primer Name	Sequence
	SP4392	sym-3_mn618_XbaI_fwd	TTTCTTTTCCTAATTTTTCAATCATTTCTA
	SP4394	sym-3_mn618_rev	AAATGTTCAGCCACATAAGACG
	SP4424	mec-8_u74_EcoRI_fwd	ATCTTGTTGCGAAAGAAAGGTGACGAAT
	SP4427	mec-8_u74_rev	ACGAATCCATCACAGGTCCG
	SP4420	sym-4_mn619_SspI_fwd	CAATTTGACTGTCCTATCCATTCCAGAATAT
	SP4423	sym-4_mn619_rev	GGAACACTTTAGACCGCCAAG
	SP4349	fbn-1_tm290_ext_fwd	AGCTTCAGATAACTCCTCGC
	SP4350	fbn-1_tm290_ext_rev	TGACTTATCTGCTGGCTTGC
	SP4352	fbn-1_tm290_int_rev	TTCCCTGATTCAGATCCGTC
	SP4337	bltp-2_ve727_wt_fwd	TGGTCCTTTGGCATCGTCTC
	SP4340	bltp-2_ve727_wt_rev	GAAGCGGATAGCAGTGGGAA
	SP4385	bltp-2_ve727_mut_fwd	TCGGAGCGCTAATACTTCAC
	SP4341	bltp-2_ve727_mut_rev	CTGCATGCGTCGACATAACT
